# Neural Activation in the Olfactory Epithelium of the East African Cichlid (*Haplochromis chilotes*) in Response to Odorant Exposure

**DOI:** 10.1101/2021.05.25.445711

**Authors:** Riki Kawamura, Masato Nikaido

**Affiliations:** School of Life Science and Technology, Tokyo Institute of Technology

**Keywords:** *c-fos*, V1R, V2R, amino acid, urine collection

## Abstract

Fishes use olfaction to gain various information vital for survival and communication. To understand biodiversity in fishes, it is important to identify what receptors individual fish use to detect specific chemical compounds. However, studies of fish olfactory receptors and their ligands are still limited to a few model organisms represented primarily by zebrafish. Here, we tested the neural activation of olfactory sensory neurons (OSNs) in East African cichlids, the most diversified teleost lineage, by *in situ* hybridization with a *c-fos* riboprobe. We confirmed that microvillous neurons contributed the most to the detection of amino acids, as in other fishes. Conversely, we found that ciliated neurons contributed the most to detection of conjugated steroids, known as pheromone candidates. We also found that V2Rs, the major expressed receptor in microvillous neurons exhibited differential responsiveness to amino acids, and further suggested that the cichlid-specific duplication of *V2R* led to ligand differentiation in cichlids by demonstrating a differential response to arginine. Finally, we established a nonlethal method to collect cichlid urine and showed how various OSNs, including *V1R*^+^ neurons, respond to male urine. This study provides an experimental basis for understanding how cichlids encode natural odors and illuminates how olfaction has contributed to the diversification of cichlids by combining with phylogenetic studies of olfactory receptors gene evolutions.
