## Supplementary Table 1 for "Neural Activation in the Olfactory Epithelium of the East African Cichlid (*Haplochromis chilotes*) in Response to Odorant Exposure"

### Sheet: Sheet1
Gene	Forward primer	Reverse primer	length	vector
c-fos	TCTCAGGATTTCACAGACCT	GGGAAGGTGAATACAAATGA	905bp	pBluescript II SK-
c-jun	GACTCACTCAACGCTTTCTC	TACGTGGTTCATCACCTTCT	903bp	pGEM-T
egr1	GATATCCCCTTCAACTGTGA	GTGTGTCTTTTCCTCTCGTC	956bp	pGEM-T
junb	ATGGAACAGCCTTTTTATGA	CGTCATGACTTTCTGTTTGA	927bp	pGEM-T
fra1	TGTATCGAAACTTTGGGAGT	ACTTCCCTGGTGTGATGTAA	929bp	pGEM-T
Trpc2	GATCGCTCTGTTGACAACTC	GATGAGAAACCACAGGTAGG	762bp	pGEM-T
Golf2	AAAAGGCAAAGAGAGAAGCA	TGTTCAGGAAGAGGATCACT	864bp	pBluescript II SK-
V2R sub.4	TCCAGGAACTCGTAAAGTGT	TTGCAAAAATCTCCACAACT	881bp	pGEM-T
V2R sub.8	CCCAGGAACACACAAGGTA	TTAGCAGTCCAAAACTGGAA	908bp	pGEM-T
V2R sub.14	AGTATGGACAACAAGACAGTCA	ACAGAAAATTTCCCAGGAC	924bp	pGEM-T
V2R sub.16	AGTCACCTCAATCGGTATGT	CAAACAGTGTGATCAAAAGA	957bp	pGEM-T
V2R sub.2-1	TTCCTTAGGTATAGCCCTGAC	ACAGCACAGAAGATCAGCAT	621bp	pBluescript II SK-
V2R sub.7-1	TGGGTATACTGTTGGTCTCC	TGCACAGAATATCAACATGC	614bp	pBluescript II SK-
V2R sub.14-1	GATTATGTTGGAGATGCATTG	GAACTTTCAGACTGGTGTGG	521bp	pGEM-T
V2R sub.14-2	ACCAAAGCCAGGAAACTG	GGTCACAGCTGTCCATAATTC	533bp	pGEM-T
V2R sub.16-1	AGCTTTCTGCTAGCATTTCT	CTTCTTCAGGGAGGAAGC	428bp	pGEM-T
V2R sub.16-3	TTGTCCCTGCTTATGTCAAC	CATCTTCTGCAACTCCTTTG	490bp	pGEM-T
V2R sub.16-6	CAGGGTCAGAAAATCTGAAAG	AACTGGAGGATTTCCAACAC	479bp	pGEM-T
V1R1	CTATTTGGCCTTTGTGTTCC	TCAAAGACAGAATAACCGATGC	681bp	pBluescript II SK-
V1R2	CTTCACTTCCATCCCTGGTT	ATAAGGTCTGATAGAACAACTCTGC	646bp	pBluescript II SK-
V1R3	TCGTGAGCTGTTAAAACTCC	TCTCCAGAGCTTTTGCAGAG	673bp	pBluescript II SK-
V1R4	GTGGCCTTTGGACCTCTTAC	CGGCACCCTTACTGTGACAT	634bp	pBluescript II SK-
V1R5	GGTCTTCAGCGTCCCACACT	AACAGTGAAGCGGTTTGATA	579bp	pBluescript II SK-
V1R6	ACTTGCTGCAGCCAACTTGT	AAAATCAGGTAGGTAGTCCAGTCC	645bp	pBluescript II SK-
neprilysin	GACAACTGGGAGACCAATTA	CGAATGCCTTTAATCATCTC	833bp	pGEM-T
