## Supplementary Table 3 for "Neural Activation in the Olfactory Epithelium of the East African Cichlid (*Haplochromis chilotes*) in Response to Odorant Exposure"

### Sheet: Fig. 2C
pair	diff	lwr	upr	p-value
control-10 min	275.14945	-230.6442	780.9431	0.36
control-20 min	652.23522	146.4415	1158.0289	0.014*
control-30 min	608.02421	102.2305	1113.8179	0.020*
10 min-20 min	377.08577	-128.7079	882.8794	0.16
10 min-30 min	332.875	-172.9189	838.6684	0.23
20 min-30 min	-44.211	-550.0047	461.5827	> 0.99
Tukey-Kramer multiple comarisons of means of number of c-fos+ neurons in 1 mm2

### Sheet: Fig. 3B
pair	t	df	p-value
control-amino acids	3.2593	3.0245	0.047*
control-food extract	3.5449	3.1791	0.035*
control-male urine	4.0644	3.1841	0.024*
control-conjugated steroids	3.3407	3.055	0.043*
Welch's t-test of number of c-fos+ between control and odorants

### Sheet: Fig. 3C
	Student's t-test			Welch's t-test			F test to compare two variances
pair	t	df	p-value	t	df	p-value	F	num df	denom df	p-value
control-amino acids	2.3217	6	0.059	2.3217	4.2243	0.078	0.21333	3	3	0.24
control-food extract	1.3607	6	0.22	1.3607	4.7485	0.23	0.32154	3	3	0.38
control-male urine	0.3907	6	0.71	0.3907	3.5411	0.72	0.090924	3	3	0.080
control-conjugated steroids	-0.63576	6	0.55	-0.63576	3.1545	0.57	0.025762	3	3	0.013*
amino acids-food extract	-1.3581	6	0.22	-1.3581	5.7641	0.22	1.5072	3	3	0.74
amino acids-male urine	-3.8966	6	0.0080**	-3.8966	5.1641	0.011*	0.42621	3	3	0.50
amino acids-conjugated steroids	-6.547	6	< 0.001***	-6.547	3.7142	0.0036**	0.12076	3	3	0.11
food extract-male urine	-1.8001	6	0.12	-1.8001	4.571	0.13	0.28278	3	3	0.33
food extract-conjugated steroids	-3.7468	6	0.0095**	-3.7468	3.4777	0.026*	0.080122	3	3	0.06705
male urine-conjugated steroids	3.00796	6	0.022*	3.00796	4.5737	0.031*	3.5293	3	3	0.3279
Student's t-test of the percentage of Trpc2+ among c-fos+ between two odorants

### Sheet: Fig. 5B
pair	diff	lwr	upr	p-value
control-amino acids	-2.10988	-13.8281	9.60835	0.97
control-food extract	2.06217	-9.65605	13.7804	0.98
control-male urine	12.3621	0.64388	24.0803	0.038*
control-conjugated steroids	-0.949999	-12.6682	10.7682	> 0.99
amino acids-food extract	10.2999	-1.41829	22.0182	0.092
amino acids-male urine	-0.0477078	-11.7659	11.6705	> 0.99
amino acids-conjugated steroids	10.2522	-1.466	21.9705	0.094
food extract-male urine	-1.15988	-12.8781	10.5583	> 0.99
food extract-conjugated steroids	1.11217	-10.6061	12.8304	> 0.99
male urine-conjugated steroids	11.4121	-0.306119	23.1303	0.057
Tukey-Kramer multiple comarisons of percentage of c-fos+ among V1Rs+ between two odorants

### Sheet: Fig. 5C
pair	diff	lwr	upr	p-value
control-amino acids	0.753482	-3.15396	4.66092	0.97
control-food extract	-0.6387468	-4.54619	3.26869	0.98
control-male urine	3.66388	-0.243561	7.57132	0.067
control-conjugated steroids	0.680196	-3.22724	4.58764	0.98
amino acids-food extract	0.114735	-3.79271	4.02217	> 0.99
amino acids-male urine	4.41736	0.509921	8.3248	0.026*
amino acids-conjugated steroids	0.0732855	-3.83415	3.98073	> 0.99
food extract-male urine	4.30263	0.395186	8.21007	0.030*
food extract-conjugated steroids	0.0414493	-3.86599	3.94889	> 0.99
male urine-conjugated steroids	4.34408	0.436635	8.25151	0.028*
Tukey-Kramer multiple comarisons of percentage of V1Rs+ among c-fos+ between two odorants
